# Subpopulations of *Pseudomonas aeruginosa* inflict distinct tissue damage during infection

**DOI:** 10.64898/2026.10.06.757000

**Authors:** Alejandro Tejada-Arranz, Varun Sunder, Eduard Basler, Ulrike Lanner, Minia Antelo-Varela, Oliver Biehlmaier, Ridma C. Fernando, Urs Jenal, Alexander Schmidt, Marek Basler

## Abstract

*P. aeruginosa* is a Gram-negative, ubiquitous, opportunistic pathogen that can colonize open wounds and the respiratory airways and is particularly problematic for patients suffering from cystic fibrosis (CF) where it can cause chronic infections. One factor contributing to *P. aeruginosa* diversity during infection is phenotypic heterogeneity. Phenotypic heterogeneity is the ability of bacteria to express different levels of selected pathways, giving rise to multiple bacterial subpopulations in the same environment. The prevalence and relevance of this phenomenon have been poorly characterized in infection models. In this study, we developed strategies to detect these subpopulations via single cell reporters, flow cytometry and fluorescence microscopy, in simple infection models and a physiologically relevant, transwell-based model of the bronchial epithelium. Next, we optimized cell sorting coupled to low input proteomics approaches to characterize the physiological state of the identified subpopulations, and genetically manipulated *P. aeruginosa* to lock them in ON or OFF states of expression of phenotypically heterogeneous pathways. We identify that type IVc/Tad pili are expressed in a subset of *P. aeruginosa* cells and inflict damage to the host tissue, while type Tad pili-negative subpopulations express other virulence factors instead. Lastly, we validated the heterogeneous expression of this machinery across clinical strains. Our findings uncovered the diversity of strategies employed by *P. aeruginosa* for pathogenesis, where distinct bacterial subpopulations use different virulence factors to damage respiratory epithelia.
