## Supplementary Table 1 for "Subpopulations of *Pseudomonas aeruginosa* inflict distinct tissue damage during infection"

### Sheet: Sheet1
Anaerobic metabolism	Nutrient acquisition	Biofilm lifestyle	Stress response	Anabolic processes	Transcriptional regulators	Virulence factors		Housekeeping factors	Others
narK1	pchR	algU	lexA	bkdA1	pa2469	pvdS	pvdE	rpoD	argA	pa0830
norC	phuR	pilA	recN	pa3754	fiuI	aprX	rhlA	rpsH	pdtB	pa1281
nirS	pchE	flhA	fhp	hpd	cifR	exsD	flp	rplM	coxB	pa2384
lldA	pa5539	pelA	ibpA		aspS	exoS	cupA1	groES	fptA	pa2566
nuoA	oprO		fagA			fha1	cupB1		prrF1	pa2604
pmiR			ampC			tssA1	cupC1		pyo	pa3514
aceA			oprD			tssA2	cupE1			pa4570
fdnG			betI			lip3	lecA
fabD			cspA			phzA1	lecB
			mexA			xcpR	pqsL
			muxA

### Sheet: Sheet2
Supplementary Table 1. List of selected promoters, operon genes, rational for selection, literature references describing the promoter region (if any) and specific cloned sequence
Gene promoter	Predicted operon	Rational for selection	References	Sequence cloned into EcoRI/SacI sites
Anaerobic metabolism
narK1	pa3877-pa3871 (narK1-narK2-narG-narH-narJ-narI-pa3871)	narI is induced in in vivo studies; induced under anaerobic conditions in the presence of nitrate	Schreiber et al 2007 JBAC	TTCCAGGCTGGGCTCCAGGGCGACCCGGTAGGTGAGCATGCGCAACGAGCCGGCGTGGTTGATCACCGCGGCGTCCTGGTGCGTGTAGTCGGCGAAGAGCAGGGCGCTGAACATCCCGATCAGCGCCAGCGATACCAGCAGGGTGAGGTAGCAGCCGAAGCGGACTACCAGGGAGCGGCGCAGGATCGGCTTTCCGGCCCTGTCACTACCTCCAAAGAATCTGTCCCGCTGGTCAGCGTCCGGCGCGGTCGCCTTGTTCATGAGAAAAGCCTTTTAAAACAGTGAGTTGCGCAATAATTTCAGCCGTACCTCTTTCGAGGTAGGGGCGCGCATCTAGGCACGGAACGGCCGGTATTTCATTGATTCCTATCAAATTTGCATAGGAACACCTTCCCTAGG…
norC	pa0523-pa0525 (norC-norB-pa0525)	norB is induced in in vivo studies; induced under anaerobic conditions in the presence of nitrite	Schreiber et al 2007 JBAC	AATGCGGTGCTGGCCTGCGCGGTGGCCAAGGGTTGGCTGATCGGCGAGCGCTTCATGGAGCTGGCCCATGCCCCGGCGCTATGGCGCCGCCTGCTGCTGGCCTGGCCGCTGCTGATGGCCCTGGCGGTGGGCGCTGCGCTGTACCTGGCGCGGATGAATAACTGAGTAAATCGTTCGGGAATCTTGATTGCCATCAAGCGGGTTCGCCGCCGCCGCTTCCTAGAATCGCCGCACCACCCATTCCAGGAGGCCGC
nirS	pa0519-paA0509 (nirS-nirM-nirC-nirF-pa0515-nirL-nirG-nirH-nirJ-nirE-nirN)	Induced under anaerobic conditions in the presence of nitrite	Schreiber et al 2007 JBAC	TGCCGCCAGGCGCGCTCGAAGACTTCGATCTCATGGCCGGTGGCCTCGTAGAAGGGTGTCGCGTCCCGCATGTCCTACTCCTGCGCTAGGGATTAGGACCGCACGCTATTCACAGTTGGAAGGTGCCACAAGCGCAAAGCAACGCAATCTTGATTCCGGTCAAGCAAGGGTAAAGACCCTGCTTTCTATGATCCTTTCGCGCCATGAATTCCCGGGAGTTCCCGACGCAGCCACCCCCAAAACACTGCTAAGGGAGCGCCTCGCAGGGCTCCTGAGGAGATAGACC
lldA	pa2382 (lldA)	Induced in in vivo studies; induced under aerobic conditions in the presence of L-lactate	Lin et al 2018 mBio	AATAATACTATGTTCCCGCTGCGTTCGGCGCCCACCCACCATTACCACCTGCGCAGCCACCAGGCCTCGCCGGCCAGCCAGCGTTTCGCCGCCTGGCTGGCGGCGATCTGCCGCGAGGCGGTGGTCCAGGGCAGGGAATTCCTTCCGGCGGCGGACGACTGAAACGGCGGAATTTCCTTCCGCCGATGCCGACAATTATTCCGCCTGCGGCGGTACGTCGCGCTCTACCATCCAGCCACCCCCGAAGGAGTGGACTGC
nuoA	pa2637-pa2649 (nuoA-nuoB-nuoD-nuoE-nuoF-nuoG-nuoH-nuoI-nuoJ-nuoK-nuoL-nuoM-nuoN)	nuoG and nuoD are induced in in vivo studies; induced under anaerobic conditions		GTTTGAAGCCTTGCAAAGAGCCCTCCACCACGCTTCGCGGCAATACGACCAAAAGCCAGCCAGGCCGCGCCATTTCTCGCAAAGACAGCATTCACGAGGGTTTCGGGGATTAACCAAAGCGCTGGAAAAAGCAGAGAAGCGTCTGTTTGTGTTAGAAAAATTTACTTGTCCGGCGCTTTGGGCATAAAATCGGAAAGATACATACAACCCTTAGCTCACTACGCAGCGGGTTGCACAAGAAGTCGGGCATTGCGCCCAGAACCCACGATCTTATATATCCGGTACAGAAGGAGTATCAGC
pmiR	pa0797-pa0795 (pmiR-prpB-prpC)	prpC is induced in in vivo samples	Rubio-Gómez et al 2020 Frontiers in Microb.	CAGGTTGAGCCCGGTGCCCAGACCGATCTCCAGCACCCGCCCATGGGCGCGCGGCACCAGCAGCGAACGCTGCTTCATCACGTCGCCCATGCCGCAGGCGAAGTCGATCAGGCGCGGCAACACGTAACGGTCATAGATGCCCACGAAACTCTCTCCTGGCACAGCGGCTGGAGGGGAAAGCATAGACCAGCGATGCATTAGACGATTGTCGACAATCAAGCGACGAATGATTGACCCCACGCAATCCAGGCGGTAGCTTTCGCAAACATTGTCGACACATCGACCCGGACAGCCAGTACC
aceA	pa2634 (aceA)	Induced in in vivo studies; required for glyoxylate shunt, growth on ethanol or acetate		ACCGACGGCGCTCTTTCCAGCGCGAATTGCCTCCCGCTCCGGCAAAGCCGCGGGGCGCGGGCTCTTGCGGGCATTTTCGATGCAAACGGAAACATCTCGACCAGACAAGACCATCCGGTCACTCTTAGACCTTCGTGTAGTAGTCTTGAAAAAACACTACAAAACGTTTGACGACGGATTTTTTCCAGAGCATGATGGCCCCGCTCCCGCTAATCAGGGGCTCTGAAACGACGAGCTCCCGGTGCCTGCGCCGATACGCCCTCGGCCTCCACCGTGTTGATCTGCCCACAAGGCGGCTTGACGAGATTGCGACTGGAACGAAGTTGTCCTGAGGGACGGGGAAGCGTTTACGTATCAGCCAGATCGAAAGACTCGACAGCGAGTCGCCCACCGGCAACC…
fdnG	pa4812-pa4810 (fdnG-fndH-fdnI)	fdnH is induced in in vivo studies; induced under high iron conditions	Wilderman et al 2004 PNAS	AGCCCTAGGCGACCCGGCATTAGTCTTTGGTCTAATGGCACCTGGATATCACCTCCTGTTCGCGCGCCTCGCGGCGTTCGGACCTGTCCCGATTCCGCGCACCTTGCTGGACAAGGTTTGCGCCGCCGTGTAATGACTCCGGTCAAGGCAGAAAAACCCAGCGTTCGTGTAGGGTTCGCTGCCCCGTAGCCATGCCCGGCTGGCGTACCTCGCCAGGCTGGCTATCTTTTAACCAGAGACATCCGGCCATGTCCCGGGTGTCCTTTGCCTGATGCAGGAGATGCACG
fabD	pa2968-pa2967 (fabD-fabG)	fabG is induced in in vivo studies		ATATCGCTCCGGCACGCTATAACGGCGCCAGTTTCCTCGGATTGCAGGGGATAGTGGTGAAAAGCCATGGGTCTGCCGCCGAGGAGGGTTTCCAGAGCGCCTTGCGTCGCGCGGCACTGGAAGTCCGGGAAAACCTGCCGCAACGATTGCATGGCCGTCTCGAGCATCTGCTGCTCTAATGTGTGACCGGGCGGTCCAGGCAGCCATCCAACACTCAGTTTCCTGCGCCAGTCGCGGCTGGCGCGTTATCTCCGACGAGCAAAAGACCACAAGGGACCTATTCA
Nutrient acquisition
pchR	pa4227 (pchR)	Induced in in vivo studies; induced under iron restriction conditions	Michel et al 2005 Mol Microbiol	TCGTCGACGGCCGATGGGGTGACGGGCGAGGAAGTCATGCGATCTCCGTGGATGCGGTCGATTGCCATTGTTGGGAAATGAGATTTATTATCATTGGCGGGCGGCAGGGACCGCGCAAGCCCGCGCCTTTCGATTGCGGGGCTTTTTCATTCGCTGCAGGGGCGGAGTGCAGGGCGCTTTGTCCATCTCCGCTAAAAAGTCCCCTGCCCCCACGTATCCAGGAAGGCGTCGCCGCGTCGGCAGCGCCCGGGCTACAGGAAAACCTG
phuR	pa4710 (phuR)	Induced in in vivo studies; induced under iron restriction conditions	Ochsner et al 2000 Microbiology	TAAATCGGCGCGCAGGTCCTGCCAGGCGCGGTAAAGCTCGGCAGGGGAATGGGAAAGGCTGGGAGTGCTGCTCATCGACGGTTCCTCGGGCATATCCGGTTCGGTCGCGCTACGCGCAAAAACAGGTGAACTTTGCCACAAAACGCATATCTGAATCCATTTGATAATTATTTGCATTAGCGTTTTTCTGGCAGTACCTTGTGCGCCCGACGTCCCCCTGGCTATTCGCCACCGGCCCGACCCAAGGAGTCCCAC
pchE	pa4226-pa4222 (pchE-pchF-pchG-pa4223-pa4222)	pchF, pchG are induced in in vivo studies; induced under iron restriction conditions	Michel et al 2005 Mol Microbiol	AAGAGGCGAATGTCTCCACGGTGGCCTACCGGGTGGGCTACAGCCCGGCGCATTTCTCCATCGCTTTCCGCAAGCGCTACGGCATCTCCCCCAGCGAGATCCGCTGAGTCTCCGCGACGACCCCCGACCCGGCCACGGGAGGGGCGTCGCCGCTGCGGGATGACGCTGCATCTAACGAAACAGTCCGGCTGTCTAAAGCATTGCCGGCCAGGCCTCCCAGGCAAGTGAGATAAGGTCGCATTTGATAATCGTTGCCAGGAACTGGCAACCGACCTCAGATGCTTGCCCTAGGGAGCCCCC
pa5539	pa5539-pa5541 (pa5539-pa5540-pyrQ)	pyrQ is induced in in vivo studies; induced in the absence of pyrC	Brichta et al 2004 Arch Microbiol, Pederick et al 2015 Sci Rep	CCTGCAGGGAAAAGGTTCGATAACGCGGCGGGCCGTCCAGTTCCAGCACCAGGCGCCAGCTTTCCGAGGAATTCCAGGCCCGGGCCTGGCGGATTCGTACATTGGCGCTGGCGGCTAGGAACGGCTGGAGGGCCAGGCCGGCGAGCAGGCTTTGCAGGAGACGACGGCGCTTCATCGACGAAATACCCGATTGCAAGGGTCGGCATTAGCTAATACGTTATATTATAACATTCAAGCCATTTCCAGGCCTTGCCTACCCTTCTTCGAGTTCTCC
oprO	pa3280 (oprO)	Induced in in vivo studies induced in stationary phase and under phosphate starvation conditions	Siehnel et al 1992 Mol Microbiol	CGGCGCCGGCAAGTGGCTTTCTGCTGACTTCTGGATTGCGCAAAAATTGCGCTGAGATTTCTACCCATATCGAATAACCCGAAAGGCCCGTAGTAGAGGGCTTTTCGCGTTATTCGCATTGGAGATAAAAAGTTCCTCTGTAATGAAACATTTATCTCCATGCAATTTGGCTGCAATCTGCCATCGCCAAGATTCCCCCAACACAAAGGGGCCGCCTTACGGCCAGCGCGGAACAAGGGGCGCGCTGTAGCCAGGCACTCGCGTGTTGCCAATGCACACACCATTAAGGGGAAATCTTCG
Biofilm lifestyle
algU	pa0762-pa0766 (algU-mucA-mucB-mucC-mucD)	Induced in in vivo studies; alginate synthesis regulator	Hershberger et al 1995 PNAS	GCGTCATCAGAGCGGGGCGATGTAGTGCTGGAACTTTCTTAGACGCATCGGTTCCAAAGCAGGATGCCTGAAGACCTCGTCCGGTTGGCCTACCCAGCGGCACAGAGGCCGGGCCCTGAGCCCGATGCAATCCATTTTCGCGGGGCCCGGACACGATGTCCGGGGCCGCACGTCACGAGCGAGGAAAAAACTCGTGACGCATGCTTGGAGGGGAGAACTTTTGCAAGAAGCCCGAGTCTATCTTGGCAAGACGATTCGCTGGGACGCTCGAAGCTCCTCCAGGTTCGAAGAGGAGCTTTC
pilA	pa4525 (pilA)	Repressed in in vivo studies	Xu et al 2021 Environ Microb	CTTTTCGTCGAGTAGATTGGCTTGGACGAGCTGTCGGGACAGGCCGCTCAGTTGGATGCTGTCGTTCATGGGGAAGGAATCGCAGAAGGGCTATTGAGGTGCCTTATAACGCAGATAACAGGGGCTGCCAAATCGAGGAAATCCAGCTGTCAAAAAATGTCACATCCTGTCCGTTTTAAGTTTGACTCTCATCGAGAAAGGAACCCAGTTTCCTTGATCGTGGCGCGGTTTGATATTTGGCATGGTAAGTGCTTGTTGAGGTTCAGGCGTTAGGCCTATACATAATCAACGGAGAGATTC
flhA	pa1452-pa1453 (flhA-flhF)	Repressed in in vivo studies	Jyot et al 2002 JBAC, Baraquet et al 2015 JBAC	CGGCGGCGATTACGCTAGCTCATCGGGTTCCTCGTCGTCGAGTTCGTCCAGTTCGTCTTCGGACTCGTTCTCCGGCGGCGGAGGCTCGAGTGGCGGCGGTGGCGCCTCCGGTAGTTGGTGATTGGCGAAAACCCTTTTCAATCAATGAATTGAAAAGTTGGAACGGTTCCTGCAATGACCCGCCCGACGCGCATTCCGGCGTCAAAAGTTTGTTCGGCGCCCACCCACGGGCGCCATACGCAGGGCAGGGGAGTCGAGA
pelA	pa3064-pa3058 (pelA-pelB-pelC-pelD-pelE-pelF-pelG)	Pel biosynthesis operon - biofilm formation		AGGCGGTGCGACCGCACGCGCGTGCGCCAAATGCCCGGCGCCTTTCGTTGGCCGGAAAAGACAACCTGTTTCACGGATTTAATAAATATTTAGTTATTAGCGAACGGCGTCTACCGAACCGATGGGTCTAGACGAAGTGACTTCCGGGGGCTTCCGGAGGGCCGTCGACTTTCCTGATGAAGTGCGTGAAACCTGGGCTTTCCACTTTGCCACAGCGGTGTCTCGGGAAGCGCGGAGTTGACCTGCAAAGCGTCACGGGCAGGCAAAAGGACACCATGGCGTCATGTGTGCGCCTAAAAATTGACAGTTTCCGCTTAAAAATTTAGCAATTAGCATATTTAGTCATTAGATTGACGTTAATCGCCTGCGGCTGCTTTGCCCGTGCCCGCACTGCCAGGG…
Stress response
lexA	pa3007-pa3008 (lexA-sulA)	Induced in in vivo studies; induced upon DNA damage	Torres-Barceló et al 2015 Proceedings of the Royal Society B Biological Sciences	ACACCGCCTGGATCAGCGCCTTCTTCGAACCGAAGTGATAATTCACCGCCGCCAGGTTGACCCCGGCCTTGCTGGTGATCAGACGCAACGAGGTTTCGGCGAAGCCTTTTTCCGCGAACAGCTGTTCCGCCGCATCGAGAATGCGTTCGACGGTTTCCGACTGGGCCATGGTTTCTCCGCCTGACAAACACTTGTTTGAAACATACGTTTCAGCCACATCCCTTGTCAAGCGGCAGATGACGCACCAGTCAGGAAAATTACAGAGAAGTCCCGAAAAACGGAAGCAAGACACTGGCCAACTTCATCGTGACGCAGGACGAAATGTCATGCGGAAAATCATTGCCACGCCCCGCTCACTGTATATAATCCCAGTCACTGGATAAAAACACAGAGCGACGAC
recN	pa4763 (recN)	Induced in in vivo studies; induced upon DNA damage		AAATCCTGCACAAGGGCGGTCAGGTCCTCGGCGGCGCCGGTGGGCTGCTCGGGGGTCTGTTGATCCAGGGTCTGCTGTTCGTCAGCCATGCCACTCTCCTTCAAAAATAAGCTGGCAAATACAAGGCGAACGCATAAGTTCGCAACGTTGCCGGCTATATGGGGACGGCTTTCCACGGTTCAAGGGGCGAGCGGCAATTGCCAGCCGGAAAAAATACTGTATAAATAACCAGACAAAACCCACGGAGCCGCCCGCC
fhp	pa2664 (fhp)	Induced in in vivo studies; induced upon nitrosative stress	Koskenkorva et al 2008 Arch Microbiol.	TCGAGCAGAGTCTGGAGCAGGCGGCGGTAGCGTTCGTCTTCCGGCAGGTCGCGGGACAGGTCGGCAACCAGCGGGATCAGGGTGGCAAGCAAGGGGTTGGTGGTCATTTCGACCTCTTTGCAGTCCTAATGACTCTGAATGGTTGCAGTCATTATGACCTATGCCGGCCTGCAAGGCCCGTGAATTCTGGTAGTTTGCCTTGGCACGCTTCCTGAAATGCTTCGAGGTGAAACAAAACCTTGCATGCGTCAGGAGTCATCT
ibpA	pa3126 (ibpA)	Induced upon heat shock		CGCGCTGGAGGATGGCGTAGGTCGGATAGCGAGCGCCAAGGTGGAAGCCGAGGGACTGGTAGAAGGCGCTGGCGCTGTCCAGATCGCGGCAGGGGAAGGTCGGGATTGCGCGTTCCATGGCGACGGTTCTCGAAAGGATGAGTTTCGATCTGAGCACGACGAACGGTCGTTCTCAAGGCTCTTGAAATACTTCCGACGATCCCTATCTAGTTCGTGCGGGATGCCGAAGACGGGTTCCGCATCAGAGTACTTGCTGATAATTCAGGAGATTCGCA
fagA	pa4471-pa4467 (fagA-fumC1-pa4469-sodM-pa4467)	Induced in in vivo studies; induced upon ROS stress	Bollinger et al 2001 JBAC	GAGATCCAGTTCCCGGTCCAGGAAGTCACCATCGCCGCCAACCTGCGCGACCTGTTCCGCCGTATCGTCGCGGTCGGCAAGGACATCGAACGGCGCGGCAACCTGCATACCGGTTCTGTACTGGTCGAGTCGATGATGGTGGCCGGGCGCTGAGGCCGGGTTTCCCTCTGTAGAACGCCAGCGCTCGTCGCTGGCGTTTTCGTTTCCGCCTGTTCAATTGTCCGCCTCTATGGGGACCATGCTTGTCTTTTGCCAAGAAGAAAACAATAATCAATCTCATTATCGTCTGGTGAGGTTGCC
ampC	pa4110-pa4111 (ampC-pa4111)	Induced in in vivo studies; induced upon beta-lactam stress	Kong et al 2005 Antimicrob. Agents Chemother	ATGAGGCCGCGCGGCAGACGCTTGAACAGGGCCACGCCGAGACGCTCCTCGAGGCTCTTCACCTGGTGGCTGACCGCCGCCTGGGTCACGCACAGCTCGATGGCCGCGCGGGTGAAGCTCAGGTGCCGGGCCGAAGCTTCGAAGGCGCGCAGGGCGTTCAGCGGCAAATGGGGTCGAACCAATCTCTGCTCCAAATTTTTCTAATGGCTGCCGCGAGTATTCGTCGTTTGCCGCAAATCCTGCGCAAGCCTAGATTTTCCCCGCCCGCCGATCAAGGAGCGCTCCCGGGGCGGTTTCTCATGCAGCCAACGACAAAGGACGCCAATCCTC
oprD	pa0958 (oprD)	Repressed in in vivo studies; induced in the presence of Arg, His, Glu or Ala as sole carbon sources	Ochs et al 1999 JBAC, Lister et al 2009 Clin Microbiol Rev	CCGTACGGAACATGACATTTTTATTACAAGGCCCCGCCAATCGGGAAAAGCGACTTGAGAAGCGACCTCAACAAGAGTGACCAACCCCGCGACATACGTCATTTTTTCAACTGCGCACCTACGCAGATGCGACATGCGTCATGCAATTTTGCGACAGCACGGTAAAGAATCCGTCGCTTCGGAACCTCAACTATCGCCAAGAAACACTGCGTGCTATAAGTTAGCGCCGACAAGAAGAACTAGCCGTCACTGCGGCACTGTGATGGCAGAGATAATTTCAAAACCAAAGGAGCAATCACA
betI	pa5374-pa5372 (betI-betB-betA)	Induced in in vivo studies; induced upon osmotic shock		ATCGGATTCAGACGTACCTGCTCGTTTGTTTTTATTGGCGAAGCAGTACTCATTGGAGGATGACCCCATGGCAGTGAAAGCATGGCGGCTTATGGCCGCGGACTACAGACACAGCATTGCCACCCCACTTGAAGCCCGGATTCTGCGATCCTTGGCGGACTTCGGCGACGAGGTGATGAACGGCGCGGGCCAGGTTGCACGCAGGCTGGGAGCCGCTCATGGACGCCGAGCTTATTCTTAGTTGATTGAACGTTCAATAAAAACAAAATAGACTGGCCACCAATGACGTCGGTCGGTGCCCGCACGCACCCATCGACGAGAGGAGATAGCA
cspA	pa3266 (cspA)	Induced upon cold-shock		TGTTCGGCGAATCCATGGCATTGCTGCGCCTGGCCAGCGTCGCGCTGATCGTCTGCGGACTGGTCGGCCTCAAGCTGAGCCATTAGACATCCATCGAATATGCTCCGAGGGGTATCGCTTTCCGCAGTTTTATCGCGTACTCTGCGACCACTGTGCTTGCTTGGGTCACAGTGAATCGTGACCTGGTGTGGTAGATCTCGGTCCGCTCATCGCCTCGGCTCCTCGTACTCTTTGCAACTCAGTACCTACCGGCTCGGATATTCCCGTCGCCGCAATCAACTTTGTTTCAGGAGTTACACC
mexA	pa0425-pa0427 (mexA-mexB-oprM)	Induced upon surface stress		AGGTCGGGATTCACGGGGTAGTTCATTGGTTTGGCCGAGTAAACCTAATGTAAATGTGGTTGATCCAGTCAACTATTTTGCTTATTTTAGTTGACCTTATCAACCTTGTTTCAGGTTCTGAATATGGGCCATGGCGCCGGGTGGATAACCGGCCATCGAGCTAAAACGTTTCAGGTGTTTTCACGCGAGGCTTTCGGACGTTTACAAACACCTATGAATGTAAGTATTTTGCCTGCCTTCTTCGAGCCGGTGCAGCGCCTTCACGCTGCATCGGCCGCTTTCGCTCATGAGGACAACGCT
muxA	pa2528-pa2525 (muxA-muxB-muxC-opmB)	Induced upon surface stress		CGACTGCGGAGCGCCGCGAAGCGGTGTTTCAACGGGTCGATCATCTGTGCGTCCCTGGCCGATTGCGGAGTGGGCGAATGCAGAACGCTCTATTTCAAGCCTTCGCCCGTAACGGAGCAAGCCGTTTGTTGTCATAGCCTGGTGCCAGGCTGCGGGTGGCTCGCCGAAGCATGCGGGCGGAATGCCTAACTATCGGTAAAGCAAGGGTAAATAGCGGGTAAAGAGGCTTTGCCTGGGCCCCTGCAATGCTTATCGTGCAGCCTGGAAAAAGCGCCTCCGTTCTAAGCCTGAAGAAGAACC
Anabolic processes
bkdA1	pa2247-pa2250 (bkdA1-bkdA2-bkdB-lpdV)	Repressed in in vivo studies; induced in the presence of branched-chain amino acids and keto acids	Sonnleitner et al 2012 Plos One	GATTTTCAGGTCGATGCGGTCGAGTTCAGCCATGGTGCGTTGTTTCTCTTGTTAGCGATTCTTGTAGTTCAAACAACCCAATACTGCCGGAATACCTTAGTCAATTTGGAGCAAAAAACTAGCACCCGAAGCCTATACTGAAATTACAAAAACAAAACCCGAGGGCCTCACCATGAGTGACGTCACCCAGTACGACCGCGCCTGCCGTACCCCGGCATGCCTGCAACCCGCCCCCACCCACAGGACGGGAACCCGCCATCCGCCCAGTCCGCCGCTTCGAGCGCCGTTCGCCCGTTTCTGATCTCTCCAACCGTTTGGCCCGGACCGGGCCGGAGGCCTGTC
pa3754	pa3754-pa3750 (pa3754-pa3753-pa3752-purT-pa3750)	purT is repressed in in vivo studies; potentially induced in the presence of formate	Nagy et al 1993 JBAC	TGCCGGCGACGATACGCGGGTTCTGGTAGTGCACGGTGTGGCAGGCGTCGCAGACGTAGCGCAGGCGGTTGTCGCCGTCCGGGATGCGCTGGACCACCGTGGCGCCGCACAGGCTGCAGAATTTCATGCCAGGTTCTTCTTCGGGGAAAGGCCTATCTTGCTCGGCTGGCCGGGAGGCGACAAGGCCCCGTGCGGGAGGGGTGGGCTGGCCGGGGCTTTCGTGCCATGATCTCGGGGAAACGACAAGACCTCGGAAACCCCGGCAGT
hpd	pa0865 (hpd)	Repressed in in vivo studies	Palmer et al 2010 JBAC	GGAATGCCGTCGCGGAGGAAAGACGCAGGTTAACCGCTTGACGCCGATCATGCAGCGCCGGCTTTCAGCGCAGCCGTGACAGCGCTGCTGGCAGCTTTTCGCACCGCACTGTAAAGATAACTTTACGAAGACCGGGCGTTCGCCATGCATGCCGCCGGCGCGTAAGGAATAGTTGCCAGAAACCCTGCGCCAGGCCCTGTGCCGGGCCCTGCCGACGGCTTGTCCGCCGCGCCGCCACGGGGTGAGATGAAGGCATCTCCCATGTCGTCGGCCGCCTGGACCGGCGGCGGTCCATTCAACAAGAACAACGAGGAGGCCGG
Transcriptional regulators
pa2469	pa2469-pa2467 (pa2469-foxI-foxR)	foxI is induced in in vivo studies	Bastiaansen et al 2015 JBC	CCTGCCTCGAGCAGGAACGGGCGCAGTTCGCGATAGCGCCACAGCGCCGCCTGGCAGCCGCCGGCGGGTTGCGCCGGGACCAGGCTGTGCAGGGCTTCCCAGAGCGGGGTGAGGTGCTGCTGGCGGATGCGTCGATAGAAGTCGGCGCGCTTCTCGGTGGAATTGTCGTTATGCATACCGATGAATCTCCGGCGGGAGGAGGCGGGGCCGCCTCGGTCTGGTAGTCATTATTCGAGGTGAAGGCATAACCGAATAATGATATTTAGACATCGACCTATACGTATTCGAGGATGGCTTGCG
fiuI	pa0472-pa0471 (fiuI-fiuR)	Induced in in vivo studies	Llamas et al 2006 JBAC	GAAGGCCTCGTCGCCGAAGAACGGCACGATGGGGTCGATGCGGTAGGCGATGCCTTTCAGTTCCAGCAGCACCAGCACCTTGCGCACATAGGGGGACAGATAGGAACCGATGATCAGCAAAGGTTCGGCCACGGCGAGACTCCTGTTCTTGTTATGGGAACACCGATCCTCCGGCAAACCAGCGGGACGACTCAAGTGGCTTCCCGACGGACGCCAATTGCAGGGATAGTCGCACTTTGCGATCATTTGCGAATAATTCTCGTTTTTCCATTCAATCCCGTTTCGGGATGGGGAGCGGTC
cifR	pa2931 (cifR)	Induced in in vivo studies	Ballok et al 2012 JBAC	GCGCTGCGCATAGTAGAGAGCGTTCAGGGCGGTCGGCACGTCGCCCGGCTGTTGCGCCCGGGAGCGGGTCATCGGCGCCATGACAATGCGGTTGCGCAAGGCCAGGTTGCCTACGGCGAGCGGGGAGAGGAGCAGGTTGGACATGGTCTTTTCCTTTCGAAGGCGGCAGGGAGATGGCTTGAATATCTGTATCGGTCGCTAAATAATATGGCGATGGCAACGCTCGTCAAGTAAATTTATAGTGATCGATACAAATAATGGAGGTCAGG
aspS	pa0963-pmpR (aspS-pmpR)	pmpR is repressed in in vivo studies	Liang et al 2008 JBAC	GCGACAGGCCCTCGGCAATGGCTGCGCGATCCTGTTCGCCGATTCCGATATTGATTTCCATGGCGTTCTCCTTTCAGTCGGCCTTGTGAATGGGGCACTCCGAAACAGTTGGAGTGAGGCTAACACAGGGTTTTTCCCAGCGCTCTTGGTCTATGTCAAAGGCGGCGATAGGGAGAATCTATTCCGACTGCCCGGTCAAGCGAATGGTTCGCAGGGGGAGGCGAAATGCTTCCGTTCAACGGCCTGGCTTCCCGCGTGACAGGCCGGCGGGGCTGGCTGCAAGCCATGGATTTTTCAGGCTATAATCCCCGCCTTCAATGCGAAGTGGGCCCGGATGCGGGTGCTTCGCCGTTGCCGTTCACCGGGCAGCGCGGGAGATGTCCTTCCGGGGGCGTACCG…
Virulence factors
pvdS	pa2426 (pvdS)	Induced upon iron starvation		CTGCCGACCTCCTTGCGCCGCTGTCGTGGCCCTCGTCCGGGGCAGAGCGCTTTCCCATGATCGATCGGCATTTCCGTCTCCTGCTGCGCACGCCGGGGCGCCGGGCACCTGCCCGCGCTGTCACAGAGGGGAACGGATAACAACGGCAAATAATTAGCGCATGTAACCGCAATCTCCGGGCAACCGCGGAGCATTGCGCGAAAGGACGCCAACCCCTATCCATTCTGATGGGTTGTGCCCGGCGCTATCGCCGCATCGGCGATAGCGATGTACGCCATGGAGCAGCCGGGAACGGTTGTCGCAGCGCCTTCGCGCAGTTCTTGCGCGGAACGCCGGCAGGAGCCGCGAGGCATTCAATACCGATTTCTAACTAGCTGATTCCTAAAGATTATTAAAAAA…
aprX	pa1245-pa1248 (aprX-aprD-aprE-aprF)	T1SS operon		GTCATTCGATATTAATTAAAAGCGTCAATAATTCGTTTAGGAATCATAGGCTTGGAAATCCACCTGGCAGAACTGACAGGTCGGTATGCCCAACCAAAGTATTGAACTGATTTAAGTGGTGGTACAAATTTGCCTTTCCCATGTTAGTCCTACTTAACAGGCGAAGCGGTGGAGAGCGCTCTGTTGCGGGCTGCTCGGGATTAAATGGGTTTCGCCCTCGGGGGCTCCTGTCTTCCAATAAAAACAAGTTGTCGCCAGGCCTGATGAACTTTCAGGTACCCGCGTTCCGTTTTCTCGCGGAACTCACTGACTGCGCTTAACCGCGTGACCGGTTCGGTCGGTAAACAGCGACCTGCGCCGGAAACGCGATAACCGAGACAACTCAATCGAGGAACAGAAG
exsD	pa1714-pa1725 (exsD-pscB-pscC-pscD-pscE-pscF-pscG-pscH-pscI-pscJ-pscK-pscL)	T3SS operon		CGCCGCGCGCCTGGATCAGCGAGCGGAGAATCCTCTATGCCCATCAGTTGCTGCTCAACAGCGACATGAGCATCGTCGACATCGCCATGGAGGCGGGCTTTTCCAGTCAGTCCTATTTCACCCAGAGCTATCGCCGCCGTTTCGGCTGCACGCCGAGCCGCTCGCGGCAGGGGAAGGACGAATGCCGGGCTAAAAATAACTGACGTTTTTTGAAAGCCCGGTAGCGGCTGCATGAGTAGAATCGGCCCAAATTGCAGGCTCTGACGAGCGCGCAATGTAGTGAGGAAGCCAAGGCAGAGA
exoS	pa3841 (exoS)	T3SS effector	Urbanowski et al. Infection and Immunity 2007	TGGCAGAGATGCGGGCCCACCTGCAGGCTGAGTACGCTCTCCTCGTCGTTGGGCGTCGGGAGATCGAGAGCGAGAAAAAGCTGGTGGATGGCGGCGCGGTAGAGTGGATTCATGGCGTGTTCCGAGTCACTGGAGGCAGCCATTAGAGCAGTGCCAGCCCGGAGAGACTGTTAATCGTGGTTCTCTTTTTTTAGGTTTTGCCGCTGCCGATTCCAGTGAAAAAACGGCGGCCAATCCTGATAGGCGATGGGGTTTCCCGTTCCTAGACTGGCGGAGAAACATCAGGAGAAGGCAACCATC
fha1	pa0081-pa0078 (fha1-tssJ1-tssK1-tssL1)	H1-T6SS operon	Brencic et al Mol Microb 2009	CGGATCTTGTAGGAGCCATTGATGAATATTGGATGACTCGAAAGGTTGGCAAAATTCTTGTGGCATGCCGCAAGGCTTGTCAAGGAAGGCACAACGCCACTAGTTGCATGACACCGCAGATCGGACAAATCTTTAAAAGACGTAGGATTAGTCTTTTATAATCCGGTATCACCCGATGTGTCTTCCCGAGGCGACGAAACGCCGGAAAGCCGTCGGGCCAGCCTGGATGCGAACCGAAATCCCTCGGGCACGGGGGTGAGCGCCTGGAAGAGCCGGGCGCTGGCAATGCAAGGAGTAGCA
tssA1	pa0082-pa0084 (tssA1-tssB1-tssC1)	H1-T6SS operon	Allsopp et al. PNAS 2017	CTACTCCTTGCATTGCCAGCGCCCGGCTCTTCCAGGCGCTCACCCCCGTGCCCGAGGGATTTCGGTTCGCATCCAGGCTGGCCCGACGGCTTTCCGGCGTTTCGTCGCCTCGGGAAGACACATCGGGTGATACCGGATTATAAAAGACTAATCCTACGTCTTTTAAAGATTTGTCCGATCTGCGGTGTCATGCAACTAGTGGCGTTGTGCCTTCCTTGACAAGCCTTGCGGCATGCCACAAGAATTTTGCCAACCTTTCGAGTCATCCAATATTCATCAATGGCTCCTACAAGATCCGACGGAGTGGATCTTACAAGCGAAGGTGAGGGCCGCGCAGCGGCTTCGATGATAGGGAGATCGTCACC
tssA2	pa1656-pa1671 (tssA2-tssB2-tssC2-tsF2-tssG2-tssH2-clpV2-sfa2-orfX-fha2-lip2-tssJ2-dotU2-tssM2-stp1-stk1)	H2-T6SS operon	Sana et al. JBC 2012	TAAACGCAGCGGTGCGTCCCGCCTGCAGTCGGTCACGGCGCAACTTCCTCGCCGGTGGCCATGGGACCGCCCATCTCGATTAATTTCTCTAACAATTCCCGTGCCAGTCTTTTCGTGGCTCTTTTAATCAATCTCATTCAATGGCTTATTGTTATCCATGTCTCATTCTGAAAAGAAATATAACAAGTGAATTGAGCAAGAAGTTGCGCAGTGCTGTGCAACTTTTTGCGCAGTAGTGTTCAGGCCAGTATTTTCAAGGGCTGTGGACTGTTATTGGGGATGTTTCTTGGTTTTCATTGTGCAACTTCTTGCACAATCGCTATTACGCTCTAAATCAGCTGTTGGTCCGCTTGGAAGGCCTATGTTTCGAGGCTCTCCGGAGAAATCCATACTGCCTGC…
lip3	pa2360-pa2364 (lip3-tssJ3-dutU3-tssM3-tssA3)	H3-T6SS operon	Sana et al. Plos One 2013	CCAGGCTCCATACCGCGAACTGCTGCCGGTAGTCGCGGCGGTACTGCTCGCGATTGGCGAACCACTGGCTGGCCGGCAGTCCGGCCAGTTCCTTGAACAGCTCCGCATCCTTCACCGCGACGAAATCCACGGCGATCGGCGAGTCGTCGTTGGCGCGCGCGGCGACATCCAGGGTCAGCCGCTGCAACTCGACCCGCGGCGCGAAGAAATACGAGCAGCCGGCCAGCGCCAGGATCGCCAGCGCCAGGGAGAATTTCCGACATATGGTGAAACATCCGTGCTTCATGGGAGTCCAACGAAAATTTTATTTTGCAAATCCATAGACCTGTTCTAGCGTCTTTTGTAGTTCGTCGCCAGTGACGGACCAGAGGGATCGCCAAGGACAGGTTCTGCGCCGTT…
phzA1	pa4210 (phzA1)	Phenazine biosynthesis	Higgins et al. Front Cell Inf Microb 2018	CAGCAGCAAGATTCGAATTATTCATCTTTTATTCTCTCTCGTTACACATTTCCGTAACCCGAGAAGTACCCAAGCGCTCTATTTCGCACTTCTTGCCCGCTCGGCGAGAAATACCGCAGAACACCCCGGTTCATTCGGAACTTTGAGAAAAAATACGCTCATCCCCCGGATCAGCGCTCCCTGGATCTCGTTGCGGAAACAACCCTGGAACTTTCCAACTGCCTGTTCCAGAGCCTTTTCCTGCGTACCGAAAGAATAAAATTACAACTTGGCTACAACCTCCGGCATTGCAGGAAGCATCAGCTTAGCAATCCCGCATACCCTGTCTGGCACCTACCAGATCTTGTAGTTGAGCCGGTACGAGCGTTCTGTGTTTTATGCAATCCACATCAGCGACCA…
xcpR	pa3103-pa3095 (xcpR-xcpS-xcpT-xcpU-xcpV-xcpW-xcpX-xcpY-xcpZ)	T2SS operon	Chapon-Hervé et al. Mol Microbiol. 1997	TGCGTTGCAGGCGCAACCAGCCGGCCGCCTGCCAGGCGAGGCTGATGCTCATGGCGATGATCAGGGCAACAGCCAGAAGGGCCGGGGCGTACCGCTGCAGCCAGCGGGAAGAGGCGCCGGAGAAAGGCAATACATCACTCCTGGTCTTTATCGTTATGTCTGAAGATCGCCGAGGGATCATAGCAGTTCGTTGCCAGTAGGCTACCTACTTCTATCAATAGGTGTGACTGGCCGGGCCAGGCACGCTTGTGCTTAAGATAACGGCTCGCCAGGATACTTCTGCAAGAGGAACTCGGGATCGGCCGCACAAAACGACTAACAACTAACAATACTGACGGTAACCGTTCAGTGGTCATATACGACCAAGATACTTCTGTAAGGTTACCGCTATAAGGCATCC
pvdE	pa2397 (pvdE)	Pyoverdine biosynthesis		TTCATCATTCCCAGGAGTGGATCGAGCGCCAGAGGAAGGCAGCGCCATGTCGAGTCGAAGCGCGCGTCGACCTGCGACGGGCGGGCGCGACACCTCTTCCTGATCTGCAACGAACGGCATCGCCTGCAATTTACGTGGAAGAACCTACGCCCCGCCGAACGCCGCTAAATACCGGGCATCCTGCTTCGTCTGTCTGCAAGGAGGCCGAGACGGGTGACGCATGCTCCTGGAGCCGGTCGCCGTCCGCATTCGCAGTGCCGCAACGAAAGCCTGCGCCAGGCCACCCCACTCAACCGTCCCATGCCTACCGGCCCAGCCGGGAGCGGCCATGGAACGATCCTGGGACCCCACCGACCTAGTACATCCGGGAAGCAACT
rhlA	pa3479-pa3478 (rhlA-rhlB)	Rhamnolipid biosynthesis; RhlR quorum sensing regulon	Lequette et al. JBAC 2005; Bottacin et al. bioRxiv 2026	AGATCTACGCCAATGAAGGCGTGGCGCAGATGCTCTTCCTGCAATCCGACGAGGCCTGCGAAGTGTCCTATAAGGACCGTGGCGGCAAATACCAGGGCCAGCGCGGCGTGACCCTGCCAAAAGCCTGACGCCAGAGCGTTTCGACACCGGAAACCGGGCCTGGCGCCCGGTTTTTTCATGCCTTTTCCGCCAACCCCTCGCTGTTCCCCGCCGGCCGCTCTGGCACGCCTTATCGCGGGCGGGCAGGGGCTTATGCGCAGGCGGCCGCCCGTCCTGTGAAATCTGGCAGTTACCGTTAGCTTTCGAATTGGCTAAAAAGTGTTCATCGGCTACGCGTGAACACGGACGCCAATCGTTTGCGCAGGCCGATCTGCAAGACCCACACAAGCCCCTCGCCTG…
flp	pa4306 (flp)	Tad pili		GGGCAGACCCCTGCTATGCGTCCGGACAGGTCGATGAACGGAAAATCACCGGCGATCGCCGATGATCGGAAAAGAAAAACGGGCGTCTCGCTGTCCGTGTCATGGCCATACTCCGGGACTGGCTTTCCATGGCAGGTACATTGGGGTTATCGACTGGCGACAGTCGTTATTCAAGAACCAAAGTTCATAACTTCGAACTTGCGACGATAGGCCTGAATCTAGACTCGGGATAATCAATGTCAATTTGTCATTAGATGTAGTCCAAGCCTTGTAACCCGCCATATAACCTTGCGACTAATCCACTCCTACTAATGCCATTTAGTTGTTGCAAAACGCCATCATCGGCCTAGCCTCAGCGTGGAGGCAGGGCTCTGTCTCGGTGATTGCCGCGTTCGAGGA…
cupA1	pa2128-pa2133 (cupA1-cupA2-cupA3-cupA4-cupA5-pa2133)	Fimbriae operon	Vallet et al. JBAC 2004	GGGTGCGAACCTCTTCTTTTAATAACTATTGAGGGAGACCGTTGCGACGACGGTCCATGTGCAATGTTTGTTTCGGAGTTTCTCCAGGCTATTTTTTCGAGAGTCGCGGCAGCCGGCACGTTCGGCGACGTTGGACTCCGAATCAGTGGATAACGGAAATATGTCCAGGCACTTGGCAGAGCGACGACCAACAGGCCCGACAACTGTCGTGCAGGAACTTTTTCAATGCTAGGCGAAGCCGTGGTTCGAGTTGTTGACTTGTCGCAAGACGGATTCTCCGAACAGCATCGGCGCAGCGCCCACTTGCAACGAGAGTGCGCACGCCGCCGTTGGCACTCGTCTGCGCACCGGACTTCTGAGCGGCGGCGGAAAAAGCTTGCTGCGCAAGGAGAAGCGCCT…
cupB1	pa4086-pa4085 (cupB1-cupB2)	Fimbriae operon	Sivaneson et al. Mol Microb. 2011	AGGGTTCTCCTCGTCGTGGGAAACCCATGCTGGCCTGTCTTCGAGTATCCCGATATCGACCGGATGGTTGATAGGTCGATATGCCACGGAAATAGCACGGAGCGGCGAAGGGAAAGTTATCGAAGGTGAAGTCTTAGATGAGTTTTCGTTTCTTCTTTTTTTTGGTTTTTTAGTTAATGGGTTCCTGTTCTTCTATAAGCATTTTCTGAATTTATTCTTATGTGCTTGTTGGCTGTTGTAGGAAATGGACTACATATATTTTCGTATGATTATTATTTTTAAATCCTGTCTTTCTTTCTAGTATTTGGGTCTGCGTTTATCAGGGCGCAATCTTCGGCTGTCGCGTAATGGTCGGAGGCGCTCTAGGCGGCCGTTCCGGTTGCGCGCAAAGGCTTGGCT…
cupC1	pa0992 (cupC1)	Fimbriae pilin	Sivaneson et al. Mol Microb. 2011	AGATCGGACCAGATAGAGGTTTCAGAAGCTGCTCAGGTTTCTCCACAACCTGAATCGCATCTATTCTCCAGCATGGATTTCTCGATCCCGTAAGCTCCGCGTCTGCTACTGGGGCAATGGGATAAGTGGGTACTTGCTGGGTTTTCTTTGATTTGCCTTGGCTTTTCATCCTTTCTATATAAGAGGCGCTATCGAAGCTGATGGCGCTTCTTTCGGATCGTTCATTGTCTTTGGCTGTTAGTGGCAGCGAGCTTGTGGTGTCGGAGGGTTTTTAACTACGAGGTTTTTGTCGCTTGTAGGAAACTTCATACAAGCACTGGGGAGATTTCACACGATTGCCTGGGAAGTGCTTCGTTGTCGTTCTATTCGGCTTTTCGGAGAATGTTGCTGGCTCTTATA…
cupE1	pa4648-pa4653 (cupE1-cupE2-cupE3-cupE4-cupE5-cupE6)	Fimbriae operon		AAACAACGGACGGAACACTTCGCTGTTCCGTCCATTTTCCACCCGCCACGTTATTTTCAAAAGCATGTAGCCAATCGCTTACTACTTTGTAATTAAACTTCCCTGTATTTTCCAAATAATCACGTCATCTAACTGGCAGAGGCTTATTCGCGCTGCTATATAGCCAGTCAAGCATGACTGGCGAGCCGCTCTGCGCCGCACCCGGCGCGTCGCCAGCCATGAACTTCGAGTTTGGCGGATATATAAGGCCGATCATTTAAAGTCGTGGGAACTTTATTTATCCGCCAACATCGTCCTGCGCCACCGACATTCGTTATCGACAGGAAGTTAGAG
lecA	pa2570 (lecA)	Lectin		CTGTTGCGCCGGCTAGGGTAACGTAAGACAATGATTTATCTACCGTTTGGGGTGGGTCTCGGGTTGGGATGCCGGTTTGGTTCCCGTTGCCGGCTCACTTGAAGCGAGATCCTGCCCGGATGGCGAAATCGGTAGACGCAAGGGACTTAAAATCCCTCGGGGGTAACCCCGTGCCGGTTCGACCCCGGCTCCGGGCACCATTGTGTTTCCTGGCGTTCAGCCGACTTCTGCGTTCCTTCCCCGATTTTCTTCCGGCCCGCCATCGCGCGGCAATCAACGAGTCGACGTTGCCTTCTTTCCCTCCTCGGCCTTGGAGGCGTTTCATTCTAGTACGGCTCCGTATAGGGTTCGCCCTGGCTGGTGTGCGGGAGTGTTTGTGCAGCTTGAAGTAGTTGTCTT…
lecB	pa3361 (lecB)	Lectin		AGGGTACGAGCCTCGAATCCAGCGGGAATGCAGTCGCCGCAGCGGGGCCTGAATGCGGGGGTTGGCGCGGCCGGGATGGAACCGGCGACCCGGACGACGGCCAGTGGGTAGCCGTCGCCGCTGCGGCGACCAGGTGACGCAGTATATTTCGAGACAATCGCCCCTGGCCTGCCGGCATCGGCAATAGATCGTTACAGACAGCGTAACAATCGAACGAGCCGGCACGGCAGGCCGCTGCCGCAGTCCGGCACCGGGCCATGCATCGCCAGTGCCAGGACACCCCTGTAGCCCTCCTGCGAACTCTAGCAGTGGTCGCGCCCGGTCGACGGCGTAGATTGGCTGAACGATGCGTCCTTCCTGCCTGCGCATCGCCTGCCGCCAAGGACTGCGGATTTCTCC…
pqsL	pa4190 (pqsL)	HQNO biosynthesis	Bottacin et al. bioRxiv 2026	GGATGAGTCTCCGTGTCGTTCCTGGCGGAAAAGGGAAGGGTGGAGGCAGCAGCATAGCGACGGAACGTTATGCAGAATGGGTGTTGTCTGCACTTGGTCGCCTGTCCGGCCCGGTTGTCCGGTCTCGCCGCCAGGCGGGAGTGCCGGCCCTTGCGGGCCGGACAGCTTCAGGAAGCGTCGATCCAGATGGTCTTCAACTCTGTGTACTGGTCGTGTGCCCAGACCGACTTGTCGCGACCGCCGAAGCCTGACTCCTTGTAGCCGCCGAAGGGCGTCGAGGCGTCGCCCTCGCCGAAGCAGTTGACGGTGACGATC
Housekeeping factors
rpoD	pa0576 (rpoD)	Sigma factor		TGAAAAGCAGTTCTTCGACACCATTACTAAACTCTCCGAGAGCCAGCGTTTCGGCGAGCGGGAGGAGCGTTTACGCAGCGTCATGCAGAAGAGCTACAGTGAACTGACCGATGAAGAGAAAGCCTTGCTCAGAGAGCACTACAGTGTTGCCGCTTCATCGCCTTCCCAGAGCTGAACTGGCGCCTCAGCCCAGGCATCAGGTATAATCCTCTGCTTATTTTTTGCCCGCCAAGACCTTCAGTGGATAGGGTGTT
rpsH	pa4249-pa4242 (rpsH-rplF-rplR-rpsE-rpmD-rplO-secY-rpmJ)	Ribosomal protein		CTGACCGGTCGTCCGCACGGCTTCTACCGCAAGTTCGGCCTGAGCCGTAACAAGCTGCGCGAAGCCGCCATGCGCGGCGACGTACCGGGTCTGGTGAAAGCCAGCTGGTAATCGCAGCGAACGGTGTCGCCAGTCGGCACCGTTGATCGCGACATCGAATCAAGCCCCTCATGGGGCTTGATTCGTTTTGGCGTGATCTCTAGAATACCCGGCTCCCCTGAGCCTGGGTTTGTTTCGCCTGGCGTTTATGGGCGAATTGAAGTTGAAGGCTTATTCTTTTGTATCAGGAGCGTTAAGCCC
rplM	pa4433-pa4432 (rplM-rpsI)	Ribosomal protein		CGAGGCAGAGGGCGCTGACTTTCAGGTCGGTGCGGCCGAGCGGGCGATACTCCATGCGGGTGTCCTCGTGAAATTAAGTGGTTAATGCGGTTGTAAATTCTGGCGAAATCTGCATAATTCCGCAGCCTTTCATCGGTGGGGGATGCCAAGCCTGCCGATCGATGTATCTAGTCGTTACGGACGCACACCGACCCGAGCCCCAATTCGTGTCTGTTTTCGGCTGTCCTTGACTTGTCAAGGCAACCACTGTCCAGTAAGATTCGCCGTCTTATTTTCAGGCGGCCCCTGAGGCTATAACGA
groES	pa4386-pa4385 (groES-groEL)	Housekeeping chaperone		TACGGACAGGGTCCGTCGCGGCCGAACGTCATCGAGGGCGAGTACGAGCGCCGCGACGATTCGCGCAACTGAAAAAAATTTCACTGCATGCCCTTGAAATGGCTTGTGGCGACCTTATGTAACGGTCACCGCAAGGTCCCTGCCACAAGGGCAGGCTGTCTTACGCGGCTCGCGCGTCGAGTCGCAACCCGGCAACGCCGGCTTCAACAAAACCCGCCGGACTTCGATCCGGCCGTTGGAAACCACTGTTTGGGAGAGTTACGACT
Others (selected on the basis of being predictors for in vivo samples versus in vitro growth conditions in Adamer et al. 2022 Bioinformatics advances)
argA	pa5204 (argA)			GGATTTTCCTCGTTCGCGTGGTTGCGCGCCGGACGGCACGGCGAACGAGGCAGCCTAGCGAAAAAGCGCTGTGCGAGTTAACCGGGGTTTTCGGATAGTTTTTTTCAAAAATAGTGGTAAAACGGTTCGTTCCGGCCCCAGGCCCCGTACCATGGTCGAATCCCGCGGCCGGGGGGCCGCCGAGGGTTTAAACTCGCGCGTGATCCATCCGTCTCGTTAACCAGAAAGTGAGGAGAAGCCTGTCGATGTTGCTGCGACGACGATAACGGCGCCCTTCGGGCCGTCCCGGCCGCTCACGCTTTGCTCTCGCTCACGAAACGACAGGCTTTCCCCACC
pdtB	pa0692-pa0701 (pdtB-exbB2-exbD2-pa0695-pa0696-pa0697-pa0698-pa0699-pa0700-pa0701)		Faure et al. 2013	AACTGCTGTACGCGATTCCCAGCGAGCAGCAGTTGTACGAGCAATTGAACTACAACCTGCTGTATCGCTGGTTCGTCGGCCTGGAAATGAAGCAGAAGATCTGGAATTTTCCGGTTTTCGTCAGCGATATAACCGTCCTGCTGAACAGCGCGGAGGCGGTAAGGATAATAGGCAGGATTATCGGGGAAGTGATTTCCGGGGATCTCATGCAGATGCCGGAGTTCTCCCTGAACTTCGCCTTGTTGCATACATGGCAAGCGCGCCATGGCGGAGCGCGACGGCTGAATATCTAGCACGAAAGTGAAAATAGAAAAGAACGAGATTTCATAAGGGCGGGCGCCGTTTTTAACAGGTTGTTCATGCGTCGCCGCTAGTTTGTTGTCTTTCACAGAACTGTTC…
coxB	pa0105-pa0108 (coxB-coxA-pa0107-coIII)		Osamura et al. 2017	GTGTTCTCGCCTTGCGGCTGGATGGTGCGATGCAGGTGGGGCAGGCGGCTGGCTATCAGATCAGCCAGGTGACCGTGGCGGGCTTCGCTGAGGTGCGCCTGCTGGATGAGTTCACGGAGGGCAGCGGTGTTCATGGGGTCTCCCATACAACGGGGATGGTGAAGAAGAGGAGAAACATAGCCGGCGGCGCGCGCCGGCTAAGACGCGATTGTCATAATCGCTTCGTGGTTATGCGAGGATGATATATCAGGCGGCCACCATTCGCCTGCAAAGCCACGCCGCTCGCGGCTTTTAGAGAAGAATCGGCACTTTCCAGCGACGTTTTTACGCTGCGTTGTTATGTCGCAGCCGCTGTCTATACTCCCACTCGAATGCTGAACCTGATGAACCCGGCCTGCC…
fptA	pa4221-pa4220 (fptA-pa4220)			CCGCCCGGCGCTGGCGCGTCAGGCCGACCAGGTACTGCTGCTGGAGGAGGGGCGCCTGCGCCTCAGCGGACTTCACGCCGATCTGCTCGTCCGGGACGACTGGTATGCCGGTTTCGTCGGGCTGGCGGGCGAGGAAAGTTCCGCGACGGTCGTGGATCGATAGAGAAAGACCGGCAATCGAAAAAGCCCCGGAGACGATTTCTTCATAATGATAAGCATTATCAAATCGTATATCCCCCGAGGCTGTTCGAACG
prrF1	pa4701.1-pa4704.2 (prrF1-prrF2)			GGTCGCCAGCGAACCCTGCACGGTGATGGTGATTCCCAAGGAGCAGTTCCTCGGCCTTATGCAGAACAACCCGCGAATCGCCCATAGCCTGATCGAAGGCATGGCCCGGCGGATAGACCTGCTTAACCGGGAAGTGACCCAGCTGCGCCTGCGCCGCAGCGCCTGAGGCCCATTCCAGAGGGCTCGCGACTAGCTAGCAGAAAAGTTTGGCGAAAGCGTTTGACATGGAAATGAGAATCATTATTATGTCACTC
pyo	pa0985			CAGCAAGGGCGCGGTGGTCCGCGGCCACCGTGGCAGCCGGGTGATCCTCGACCGTGTGGCGGAGGTCGATCGCCTGGTAAATCGCCTACCCGAGGAACTGAAGAACGTGGTGGTGGAGCACTATCTCAATCGCGACAGCTTCCCCGAGCAGAAGTACCGCCACTGCGGTTGCAGCCGCAACACCTTTTATCTGCGCCTGCATGTGGCGCACCAGGGTATCCAGGACGGCCTGCTGCGGCGGGTGGCCTGAGTTCCTGGACCGGATACCGTGTCCCCCCTGGAATTTTCCAACCGGCCTTCGAGCCGGTTTTTTTATGCCTGTCGCCCATGGAGGCGGTGAGTCCCATGCACAGCAGCGGACCCTGCACGCTAGAGGCGGGTTCGGGCTGGCGGAGCCGT…
pa0830	pa0830			TGGTTGAAGTCGAGGAAGGACAGGCGGCCGTTCGGGCTGTCCAGCACCTCGGGACGCACCCGCGCAGCGTCGAACAGCGCCTGGCGGGATACGCCGTACTCCGCGACAAGATCGAGGAGTGCCTCGGCATAGGCCACCGGCACCAGTTCGGCGGTGAAATTGAGCGGTTGTTTCATGGCTGTTTATTGTTCTGACCGCTGGCCGGATATGACCGGAAAGTTGGCAGAAGATAACCTTGTGAGGCTATCCCCCGCAAGCGATAGTCGATCCCATGGTCCTTCACCATCACAGGGAGCCGCT
pa1282	pa1282			CGCTCGAAGATCGCGTCGATCAGCGCGTCCTTGGTACCGAAGCAGTACTGCACGCCGCCCTTGGTGATGCCCATTTCCTTCGCCACCGCATCGATGGTCAGGCCGGCCGCGCCCTCGCGGGCGATCACCGCCTCGGCGGCATCGAGCAACTGGTCACGGTCGATCGTTCGTCGGCGTCCCATGGCTACCTCTTGAGTTTAAATCCATACGTATGTATTTATATTTTCACGCGCCCGCCCGTGGCGCGCAATTCCCGTTATCCACGGCGAGCGATGAACCGTTCGCCACAGAGGTTATCCC
pa2384	pa2384-pa2383			GGCAGACCTTGCCGTTCAGCGACAGGCAGATCGACGCCGACCCGCAACTGCAACGGCTAAGCATTCGCGAATGATAAGCAATGCCTATCAGATCTGATGGGAAAAAAACTGACGGTTTTTCCGCGCTCGTTCGTCTTTAACCATAGAGGCGGCCCACAGCCGCCCGGTTCCAGGGAACACGTGCAGGCAGCGAGCAGGGATGCTCGGCTTCGGCGGGGACCCGCTACCCACTCGTCCACGAAAGGAGCGTCACG
pa2566	pa2566-pa2564			GCTGGACTCCTGGGCTACTGCGATGTCGGGCATCGGCAATCAATGATGTCATTGTGCCTTTATTTCGTGGAGCGCGGGCTCTTTTCCCAGATTGCAGCGATGAAAGGGCATGGAGGTTGATCGCGGTCATGCCGGTACGGCCTTCGACGCCGACGCCAGCTCTGCGAAATCGATTACCTGGTAAACGGACTCTTCCTATATCGGCCAGCATCACCGCTCGCTAAAACGGTCGCACATGCTTCCACCGAGAAAAGACATGTCCGACACGCTCTCCTTCGCCTCGCGCCTCTGCAAGTTCGTCATCCTTCTCGTCATCCTGCTGATCGGCGGCGCCAGCCTCTTCCTGTGGTGGCTGGGGCGGCCTTACCAGGACGCCATGTCCGCCTTCGTCCCGTTGCT…
pa2604	pa2604			GGAAACGACCCGGAAGTGCGGAAGAGCGGCGCCCCGAAAATGCAAAAGCCCCGCTCAGCGGGGCTTTTCAGTACGCGGATATGGCGGAGGCGGTGAGATTCGAACTCACGGAAGAGTCTCCCCTTCGACGGTTTTCAAGACCGTTGCCTTAAACCACTCGGCCACACCTCCGCATCGCGGGGCGCCATAGTACCGGATAGCAACACACTGTCAAACTCTATCGATTGGCCCTGGCAGAGGCTTTGCTATCATGCCCATCAGTACGTCATGGACCCGTTCCCGTTAAGGAGTACCCACACC
pa3514	pa3514-pa3504			GGTTGCACGCCCGGAGTCGCCTGGCGCGGCTCCGGGGCGAGGGTGGCGTCCGCGGCGGACGCCACCCGCAGCCCGGTGTGTCCGGGACCGCCGCAGTCGTTTCGTCCCTGTCTGCCTCGGCCTGAAGTCTTCGCTGCGAAGACCCTCGTCCTTATATAAGCAGGGGAGTTGCTGCGAGCAGAGGTCGAGAGCCTGCGGCACTCGTTCAAGCGAGCGATGTGGCTGTCAGGAAACCTTCCCCTGTTACCGAATGGAGCAATGTTGCTCCTTGTGTGTGCAACAACGCCCCACTTCCCGGAAGCCTGGCGAACCGCGTGAAAACCGCTCGGAGCGCCTTTCGTCGCAGGATTCCTCGGTAATTCTCCGCGCTTTAATTCAACTCTCTGATTTTAAAAGTTT…
pa4570	pa4570			AACCTCGCCCGCGACTACGCCGCCCGCGCCATCGCCTGCCTGGATACGCTGCCGGACAACGAATACCGCTCCGCCCTGGTCGAACTCAGCGAATTCGCTGTCGCCCGAACCCACTGAACCGGGCTCGACTTGTGACGAACGCCGCCGTTTTCACGGCGGCGTTTTCGTTTTGCGACGAAAGGCACGATCAAGACTTGCTATTACGATAATAAGAATTATTCTCATCTCACAGTCTTGTCACGGAGATGAGCGCC
